# Integrative taxonomy of the North American pink flat-backed millipedes (Polydesmidae: *Pseudopolydesmus* Attems, 1898)

**DOI:** 10.64898/2026.10.30.763145

**Authors:** Derek A. Hennen, Paul E. Marek

**Author notes:** Virginia Department of Conservation and Recreation, Natural Heritage Program, Richmond, Virginia 23219.

## Abstract

Millipedes of the genus *Pseudopolydesmus* Attems, 1898 are common millipedes in North America. They are the largest, in terms of body size, and most geographically wide-ranging of the family Polydesmidae, and are ubiquitous in eastern and central North American forests. Eight species have been named based on the morphology of the genitalia, but these have not been investigated genetically. Here, we take an integrated taxonomic approach, using five genes to infer a molecular phylogeny of *Pseudopolydesmus* species, and analyze a dataset of 15 morphological characters in an effort to delimit species in the genus. 1,148 *Pseudopolydesmus* specimens were newly collected for this study, and all known species were sampled. These specimens were used for analysis, and were combined with museum specimens and literature records into a database of 3,462 unique specimen records. This database was used to produce distribution maps for each species in the genus. The maximum likelihood phylogeny found support for the eight species in the genus, supporting previous morphological species hypotheses. However, previous morphology-based hypotheses regarding evolutionary relationships between the species were not supported by the analysis. The morphological analysis, performed with a modified PCA, did not delimit species clusters as well as the genitalic and genetic differences did, due to comparatively uniform somatic morphology in the genus. However, our results show that genitalic morphology, combined with genetic analysis, provide congruent species delimitation hypotheses for *Pseudopolydesmus*, and these lines of evidence may prove useful in delimiting species and generic boundaries in other Polydesmidae worldwide.
