## Supplementary Material B for "Integrative taxonomy of the North American pink flat-backed millipedes (Polydesmidae: *Pseudopolydesmus* Attems, 1898)"

### Sheet: Measurements
Sex	Species	Catalog Number	Body Length (mm)	Collum Width (mm)	Collum Length (mm)	Head Width (mm)	Left 3rd Antennomere Length (mm)	Gnathochilarium Width (mm)	Gnathochilarium Length (mm)	Clypeus Width (mm)	Interantennal Space Width (mm)	Metazonite 6 Width (mm)	Metazonite 6 Length (mm)	Left Leg 6 Tarsus Length (mm)	Epiproct Width (mm)	Epiproct Length (mm)	Gonopod/Cyphopod Aperture Width (mm)
Male	caddo	MPE03746	12.5	1.48	0.7	0.86	0.49	0.55	0.59	1.11	0.3	1.98	0.51	0.44	0.59	0.43	0.91
Male	canadensis	MPE01650	29	2.79	1.06	1.56	1.18	1.1	1.1	2.13	0.62	4.71	1.46	1.43	0.96	0.74	1.9
Male	canadensis	MPE01687	27	2.57	0.99	1.53	1.09	1.12	1	2	0.59	4.2	1.36	1.34	0.99	0.75	1.8
Male	canadensis	MPE02102	27.3	2.85	1.03	1.58	1.15	1.09	1.1	2.13	0.6	4.47	1.38	1.3	0.98	0.7	1.92
Male	canadensis	MPE03032	26	2.3	0.93	1.45	1	0.99	0.96	1.98	0.56	3.74	1.18	1.15	0.93	0.71	1.67
Male	canadensis	MPE03068	31	2.67	1.06	1.61	1.05	1.1	1.04	2.13	0.62	4.28	1.37	1.36	1.22	0.94	1.9
Male	canadensis	MPE03223	27	2.51	0.93	1.44	1.02	1.02	1.04	1.96	0.59	4.13	1.39	1.38	0.94	0.74	1.68
Male	canadensis	MPE03294	26	2.54	1	1.53	1	1.04	1.02	2.03	0.59	4.05	1.25	1.2	0.91	0.83	1.85
Male	canadensis	MPE03657	22	2.15	0.84	1.24	0.85	0.86	0.88	1.62	0.48	3.24	0.98	0.93	0.83	0.69	1.44
Male	canadensis	MPE04137	28	2.41	0.98	1.55	1.08	1.03	1	2	0.6	4.29	1.23	1.31	0.96	0.74	1.88
Male	canadensis	MPE04528	24.5	2.33	0.93	1.35	0.99	0.98	1	1.88	0.48	3.92	1.24	1.17	0.88	0.6	1.69
Male	canadensis	MPE04575	27.31	2.7	1.1	1.65	1.1	1.13	1.05	2.13	0.63	4.63	1.5	1.3	1	0.73	1.95
Male	canadensis	MPE04576	27.1	2.82	1.05	1.65	1.1	1.18	1.15	2.23	0.65	4.7	1.5	1.32	1.02	0.84	1.92
Male	collinus	MPE00844	19.56	2.15	0.82	1.23	0.89	0.86	0.9	1.68	0.41	3.48	0.9	1.02	0.86	0.66	1.46
Male	collinus	MPE01725	22	1.98	0.83	1.2	0.84	0.88	0.88	1.66	0.44	3.32	0.83	0.98	0.77	0.48	1.43
Male	collinus	MPE01737	21.5	1.87	0.8	1.22	0.76	0.85	0.85	1.6	0.45	3.2	1.04	1.02	0.86	0.69	1.38
Male	collinus	MPE01751	20.5	1.92	0.78	1.2	0.85	0.84	0.84	1.64	0.5	3.2	1.1	0.95	0.8	0.55	1.36
Male	collinus	MPE01776	21	1.86	0.76	1.16	0.83	0.81	0.73	1.54	0.48	2.91	0.93	0.9	0.78	0.7	1.26
Male	collinus	MPE03162	21	1.86	0.74	1.18	0.76	0.82	0.84	1.6	0.44	3.04	0.83	0.92	0.75	0.5	1.35
Male	collinus	PSE00577	24.85	2.15	0.92	1.34	1.08	0.96	0.96	1.8	0.48	3.52	1.12	1.08	0.96	0.76	1.56
Male	collinus	PSE00596	22.92	2.08	0.83	1.4	0.9	0.86	0.86	1.78	0.49	3.4	1.08	0.94	0.75	0.59	1.5
Male	collinus	PSE00840	20	1.69	0.69	1.14	0.8	0.78	0.76	1.54	0.46	2.79	0.91	0.82	0.83	0.75	1.22
Male	erasus	MPE01288	27	2.02	0.78	1.15	0.78	0.83	0.85	1.6	0.5	2.85	0.96	0.98	0.8	0.68	1.48
Male	erasus	MPE01311	20	2.14	0.81	1.18	0.78	0.86	0.8	1.68	0.46	3.16	0.92	1.08	0.7	0.51	1.53
Male	erasus	MPE01326	26	2.4	0.88	1.33	0.92	0.95	0.88	1.94	0.54	4	1.18	1.2	0.9	0.78	1.72
Male	erasus	MPE01366	24	2.26	0.85	1.33	0.94	0.96	0.96	1.86	0.51	3.7	1.13	1.25	0.86	0.68	1.65
Male	erasus	MPE01526	30	2.74	1.13	1.55	1.12	1.11	1.25	2.15	0.56	4.5	1.36	1.31	1.06	0.74	1.78
Male	erasus	MPE02696	23	2.48	0.88	1.36	0.88	0.88	0.93	1.75	0.48	3.65	1.05	1.06	0.77	0.54	1.55
Male	erasus	MPE02698	22	2.03	0.78	1.15	0.78	0.84	0.74	1.6	0.45	3.16	0.98	0.96	0.7	0.51	1.44
Male	erasus	MPE02809	23	2.25	0.88	1.28	0.9	0.9	0.88	1.83	0.53	3.44	1.02	1.09	0.64	0.46	1.5
Male	erasus	MPE04374	34	2.55	0.9	1.3	0.88	1	0.96	1.9	0.5	4.08	1.1	1.24	0.88	0.73	1.68
Male	erasus	PSE00669	21.45	1.95	0.8	1.25	0.9	0.9	0.88	1.68	0.51	3.2	0.94	0.98	0.82	0.7	1.42
Male	minor	MPE03911	12	1.13	0.53	0.8	0.33	0.48	0.53	1.04	0.32	1.68	0.53	0.35	0.53	0.38	0.9
Male	minor	MPE03953	14	1.15	0.53	0.75	0.41	0.48	0.53	1.06	0.28	1.73	0.5	0.38	0.51	0.51	0.88
Male	minor	PSE00546	14.82	1.28	0.54	0.7	0.48	0.55	0.61	1.1	0.32	1.8	0.58	0.43	0.63	0.51	1
Male	minor	PSE00646	14.4	1.39	0.62	0.91	0.44	0.63	0.63	1.15	0.31	1.96	0.63	0.48	0.65	0.58	1.02
Male	minor	PSE00646	15	1.49	0.64	0.91	0.54	0.63	0.64	1.23	0.37	2.13	0.65	0.5	0.64	0.45	1.04
Male	minor	PSE00646	14.68	1.46	0.64	0.94	0.47	0.62	0.64	1.25	0.32	2.13	0.64	0.53	0.68	0.54	1.07
Male	minor	PSE00650	13.75	1.33	0.61	0.9	0.49	0.57	0.62	1.13	0.32	1.95	0.6	0.48	0.61	0.5	0.96
Male	paludicolus	MPE01169	15.5	1.32	0.73	0.93	0.57	0.64	0.64	1.28	0.37	2.11	0.58	0.58	0.63	0.53	0.94
Male	paludicolus	MPE03444	14.3	1.3	0.63	0.92	0.5	0.64	0.66	1.26	0.45	2.1	0.66	0.63	0.69	0.47	1.01
Male	paludicolus	MPE03445	13.74	1.34	0.62	0.98	0.53	0.67	0.67	1.3	0.35	2.1	0.64	0.56	0.66	0.51	0.96
Male	paludicolus	MPE03446	14.8	1.3	0.61	0.96	0.48	0.64	0.62	1.25	0.34	2.03	0.6	0.58	0.59	0.46	0.99
Male	paludicolus	MPE03644	17	1.33	0.59	0.9	0.5	0.59	0.65	1.21	0.37	2.14	0.65	0.56	0.64	0.5	0.9
Male	paludicolus	PSE00052	14.45	1.22	0.59	0.9	0.52	0.58	0.62	1.2	0.37	1.86	0.62	0.56	0.56	0.38	0.91
Male	paludicolus	PSE00054	14.7	1.33	0.64	0.98	0.53	0.61	0.65	1.22	0.4	1.96	0.64	0.59	0.59	0.54	0.96
Male	paludicolus	PSE00569	15.7	1.34	0.63	0.93	0.53	0.6	0.6	1.26	0.38	2.09	0.63	0.53	0.59	0.54	0.93
Male	paludicolus	PSE00588	16.4	1.44	0.67	0.99	0.53	0.61	0.69	1.3	0.37	2.21	0.69	0.37	0.64	0.6	0.96
Male	pinetorum	MPE01002	19.8	1.96	0.77	1.17	0.89	0.79	0.9	1.58	0.4	2.73	0.84	0.93	0.74	0.64	1.28
Male	pinetorum	MPE01070	18.75	1.9	0.6	1.25	0.8	0.8	0.82	1.6	0.4	2.91	0.96	0.93	0.64	0.35	1.2
Male	pinetorum	MPE01163	25	1.9	0.72	1.08	0.71	0.75	0.83	1.46	0.41	2.7	0.78	0.81	0.8	0.62	1.18
Male	pinetorum	MPE01283	17	1.71	0.74	1.05	0.59	0.7	0.7	1.38	0.35	2.43	0.78	0.75	0.64	0.56	1.13
Male	pinetorum	MPE02718	19.5	1.85	0.73	1.15	0.7	0.78	0.75	1.63	0.43	2.52	0.8	0.8	0.66	0.42	1.28
Male	pinetorum	MPE02752	14.08	2.2	0.84	1.24	0.84	0.78	0.78	1.61	0.47	2.91	0.81	0.84	0.67	0.42	1.2
Male	pinetorum	MPE02762	17.35	1.92	0.72	1.16	0.78	0.77	0.82	1.49	0.42	2.7	0.82	0.81	0.75	0.63	1.18
Male	pinetorum	MPE03921	20	1.8	0.78	1.12	0.77	0.82	0.82	1.5	0.45	2.48	0.83	0.77	0.64	0.59	1.18
Male	pinetorum	MPE04339	18.26	1.93	0.78	1.14	0.71	0.78	0.82	1.52	0.41	2.6	0.85	0.84	0.74	0.67	1.2
Male	pinetorum	MPE04598	20	1.85	0.8	1.14	0.77	0.77	0.77	1.53	0.41	2.6	0.88	0.76	0.74	0.69	1.23
Male	pinetorum	PSE00545	20.23	1.82	0.78	1.12	0.83	0.78	0.82	1.5	0.4	2.54	0.8	0.76	0.74	0.77	1.12
Male	serratus	MPE01517	28	2.26	0.98	1.4	0.94	1.16	1.04	1.93	0.51	3.56	1.16	1.2	0.91	0.84	1.58
Male	serratus	MPE01671	32.5	2.91	1.18	1.67	1.24	1.18	1.28	2.42	0.68	4.78	1.45	1.58	1.03	0.99	1.92
Male	serratus	MPE01713	29	2.88	1.12	1.64	1.18	1.21	1.18	2.23	0.53	4.55	1.34	1.58	0.96	0.76	1.95
Male	serratus	MPE01839	36	3.16	1.27	1.83	1.32	1.33	1.36	2.51	0.61	5.31	1.6	1.55	1.24	1.14	2.2
Male	serratus	MPE01847	32.5	2.95	1.13	1.72	1.14	1.18	1.18	2.38	0.58	4.75	1.46	1.48	1.04	0.68	1.88
Male	serratus	MPE02803	28.5	2.76	1.02	1.55	1.04	1.06	1.12	2.05	0.53	3.8	1.21	1.28	1.14	0.94	1.63
Male	serratus	MPE03040	31	2.7	1.15	1.58	1.16	1.16	1.16	2.18	0.58	4.5	1.36	1.33	0.99	0.88	1.88
Male	serratus	MPE03050	30	2.57	1.14	1.58	1.01	1.04	1.13	2.17	0.59	4.25	1.3	1.14	0.94	0.88	1.74
Male	serratus	MPE03308	28	3	1.1	1.54	1.06	1.13	1.08	2.1	0.55	4.55	1.34	1.2	1.06	0.95	1.75
Male	serratus	MPE04278	24	2.45	0.92	1.44	0.9	0.98	1.04	1.9	0.53	3.64	1.1	1.06	0.91	0.74	1.58
Female	caddo	MPE03748	12.16	1.34	0.64	0.88	0.42	0.56	0.59	1.15	0.31	1.78	0.42	0.34	0.59	0.42	0.74
Female	caddo	PSE00520	10.7	1.09	0.5	0.75	0.35	0.47	0.52	1	0.3	1.33	0.41	0.27	0.49	0.38	0.53
Female	canadensis	MPE01544	24	2.45	1.03	1.43	0.83	1.04	0.98	1.9	0.61	3.48	1.16	0.8	0.89	0.7	1.09
Female	canadensis	MPE01649	23	2.79	1.17	1.67	1	1.13	1.1	2.18	0.66	4.13	1.27	0.91	1	0.72	1.39
Female	canadensis	MPE01844	25.5	2.54	1.04	1.56	1.03	1.1	1.06	2.05	0.62	3.56	1.1	0.84	1.02	0.76	1.23
Female	canadensis	MPE02006	29	2.67	1.08	1.63	1.08	1.12	1.1	2.13	0.65	3.9	1.09	0.94	1.04	0.67	1.32
Female	canadensis	MPE03033	28	2.7	1.16	1.64	1.04	1.1	1.08	2.18	0.62	3.96	1.3	0.86	1	0.78	1.17
Female	canadensis	MPE03086	26	2.76	1.16	1.67	1.05	1.22	1.18	2.23	0.63	3.8	1.3	0.9	1.05	0.76	1.26
Female	canadensis	MPE03339	26	2.57	1.04	1.49	1.07	1.09	1.1	1.98	0.58	3.72	1.23	0.94	1.08	0.69	0.98
Female	canadensis	MPE03658	19	1.94	0.79	1.18	0.63	0.83	0.83	1.55	0.48	2.7	0.86	0.64	0.74	0.59	0.93
Female	canadensis	MPE04072	28	2.88	1.16	1.61	1.09	1.18	1.16	2.2	0.59	4.5	1.2	1	1.09	0.8	1.2
Female	canadensis	MPE04529	20.72	2.45	1.02	1.46	0.93	1.08	1.02	1.92	0.54	3.44	1.14	0.8	0.96	0.69	1.1
Female	collinus	MPE00097	18.88	2.23	0.93	1.43	0.78	0.96	0.92	1.82	0.6	3.12	0.88	0.76	0.9	0.65	1.16
Female	collinus	MPE01759	23.5	2.35	0.9	1.4	0.99	0.98	0.98	1.94	0.52	3.44	1.12	0.78	0.96	0.68	1.04
Female	collinus	MPE01780	22	2.11	0.85	1.2	0.85	0.9	0.9	1.75	0.53	2.92	0.88	0.75	0.8	0.55	0.98
Female	collinus	MPE03163	21.5	2.13	0.83	1.32	0.81	0.88	0.9	1.75	0.54	3.03	0.87	0.77	0.86	0.69	1.02
Female	collinus	MPE03441	17.7	2.1	0.65	1.27	0.78	0.8	0.96	1.72	0.48	2.85	0.9	0.68	0.74	0.52	0.88
Female	collinus	MPE03538	24	2.4	0.95	1.48	0.93	1.03	1.02	1.95	0.59	3.6	1.08	0.88	0.88	0.68	1.08
Female	collinus	MPE03539	24	2.43	0.95	1.5	0.86	1	1	1.95	0.55	3.45	0.95	0.84	0.9	0.68	1.02
Female	collinus	PSE00574	21.58	2.23	0.9	1.38	0.84	0.91	0.98	1.83	0.55	3.02	0.93	0.71	0.74	0.61	1.01
Female	collinus	PSE00840	20.65	2.15	0.88	1.3	0.91	0.93	0.91	1.73	0.46	3.1	0.94	0.77	0.86	0.66	1.05
Female	erasus	MPE01330	23	2.43	0.95	1.38	0.81	0.92	0.92	1.84	0.53	3.12	1.04	0.78	0.76	0.8	1.17
Female	erasus	MPE01365	27	2.72	1.05	1.58	0.98	1.18	1.1	2.13	0.58	3.93	1.09	0.86	0.96	0.68	1.5
Female	erasus	MPE01390	20.5	2.17	0.87	1.26	0.8	0.86	0.83	1.7	0.43	2.95	0.9	0.74	0.83	0.51	1.55
Female	erasus	MPE01401	26	2.56	0.96	1.54	0.92	0.95	1.05	1.98	0.55	3.56	1.17	0.83	0.99	0.72	1.18
Female	erasus	MPE01528	26	2.88	1.09	1.61	0.96	1.08	1.04	2.17	0.63	4.2	1.3	0.88	1	0.75	1.3
Female	erasus	MPE02693	24	2.56	1.04	1.4	0.92	0.96	0.96	1.78	0.5	3.44	1.12	0.75	1.05	0.88	1.2
Female	erasus	MPE02699	22	2.36	1.16	1.36	0.8	0.93	0.9	1.72	0.48	3.08	0.96	0.7	0.93	0.68	1.15
Female	erasus	MPE02810	22.5	2.28	0.96	1.28	0.84	0.9	1.02	1.8	0.44	3.13	0.94	0.76	0.7	0.46	1.2
Female	erasus	MPE04375	21.7	2.85	1.05	1.35	0.83	1	0.96	2	0.55	3.92	1.13	0.85	0.92	0.72	1.2
Female	minor	MPE03936	13	1.15	0.58	0.83	0.35	0.53	0.5	1.03	0.33	1.53	0.5	0.33	0.55	0.4	0.6
Female	minor	MPE03938	12.5	1.16	0.56	0.83	0.35	0.56	0.59	1.1	0.32	1.36	0.5	0.31	0.59	0.37	0.74
Female	minor	MPE03950	12.5	1.15	1.18	0.8	0.35	0.56	0.56	1.04	0.29	1.4	0.5	0.33	0.54	0.4	0.48
Female	minor	MPE03952	13	1.2	0.56	0.8	0.34	0.53	0.56	1.04	0.3	1.08	0.4	0.32	0.56	0.43	0.6
Female	minor	PSE00646	14.31	1.46	0.67	0.93	0.53	0.63	0.65	1.22	0.34	1.86	0.59	0.42	0.7	0.61	0.71
Female	minor	PSE00650	16.25	1.46	0.7	0.94	0.49	0.62	0.64	1.23	0.33	1.93	0.59	0.38	0.7	0.58	0.76
Female	paludicolus	MPE03442	18.4	1.62	0.84	1.2	0.86	0.83	0.86	1.62	0.5	1.07	0.76	0.66	0.7	0.46	0.9
Female	paludicolus	MPE03530	13.45	1.33	0.59	0.98	0.44	0.63	0.65	1.26	0.37	1.86	0.6	0.41	0.63	0.43	0.51
Female	paludicolus	PSE00051	14.1	1.23	0.61	0.89	0.41	0.56	0.62	1.15	0.32	1.64	0.49	0.42	0.58	0.45	0.61
Female	paludicolus	PSE00569	12.1	1.39	0.64	0.95	0.55	0.62	0.67	1.23	0.37	1.87	0.54	0.39	0.6	0.53	0.64
Female	paludicolus	PSE00588	13.79	1.36	0.65	0.98	0.46	0.6	0.7	1.25	0.38	1.88	0.54	0.39	0.65	0.61	0.6
Female	pinetorum	MPE01003	22.86	2.41	0.98	1.35	0.94	0.88	0.94	1.76	0.4	3.28	0.98	0.86	0.85	0.48	1
Female	pinetorum	MPE01069	16.64	1.83	0.81	1.29	0.62	0.8	0.8	1.53	0.43	2.44	0.8	0.58	0.68	0.44	0.9
Female	pinetorum	MPE01162	27	2.45	0.9	1.33	0.84	0.93	0.93	1.77	0.5	3.25	0.9	0.78	0.8	0.58	1.06
Female	pinetorum	MPE02637	18	1.78	0.75	1.14	0.64	0.74	0.74	1.47	0.42	2.36	0.65	0.58	0.6	0.48	0.89
Female	pinetorum	MPE02720	20	1.9	0.8	1.25	0.63	0.85	0.8	1.63	0.48	2.68	0.8	0.62	0.67	0.62	0.96
Female	pinetorum	MPE02740	23	2.53	0.94	1.42	0.88	0.99	1.02	1.86	0.54	3.36	0.99	0.89	0.93	0.73	1.1
Female	pinetorum	MPE04599	19	1.95	0.68	1.21	0.65	0.81	0.78	1.58	0.47	2.79	0.74	0.64	0.93	0.74	1
Female	pinetorum	PSE00545	19.96	1.8	0.78	1.1	0.62	0.75	0.86	1.49	0.41	2.35	0.79	0.64	0.84	0.82	0.68
Female	pinetorum	PSE00552	18.5	1.98	0.83	1.23	0.74	0.8	0.88	1.58	0.41	2.57	0.84	0.66	0.84	1.23	0.9
Female	serratus	MPE01522	23	2.28	0.98	1.38	0.93	0.92	0.98	1.88	0.54	3.08	0.96	0.78	0.86	0.64	1
Female	serratus	MPE01670	31	3.04	1.19	1.8	1.22	1.24	1.33	2.32	0.59	4.65	1.4	1.14	1.1	0.94	1.24
Female	serratus	MPE01712	31	3.32	1.28	1.8	1.16	1.33	1.27	2.42	0.66	4.8	1.43	1.08	1.21	0.96	1.38
Female	serratus	MPE01838	32	2.96	1.16	1.77	1.13	1.13	1.25	2.35	0.64	4.6	1.43	0.96	1.1	1.03	1.27
Female	serratus	MPE01848	32.5	3.25	1.33	1.92	1.15	1.21	1.24	2.39	0.64	4.85	1.43	1.03	1.03	0.9	1.48
Female	serratus	MPE02804	28	2.91	1.15	1.55	1.05	1.15	1.05	2.15	0.56	4.15	1.3	0.93	1.13	0.93	1.18
Female	serratus	MPE03037	28	2.91	1.22	1.72	1.09	1.13	1.23	2.3	0.66	4.45	1.35	0.94	1.1	0.91	1.28
Female	serratus	MPE03051	27	2.6	1.15	1.64	0.92	1.06	1.08	2.12	0.56	3.76	1.15	0.84	0.98	0.8	1.25
Female	serratus	MPE03414	29	3.32	1.27	1.71	1.04	1.21	1.15	2.33	0.67	4.8	1.35	0.88	1.15	0.98	1.2
Female	serratus	MPE03913	24	2.24	1.05	1.43	0.86	1.02	1.02	1.95	0.54	3.48	1.13	0.78	0.98	0.7	1.05

### Sheet: Source Notes
Item	Description
Source	Hennen 2020 dissertation, Appendix B, pp. 200–211
Units	All morphological measurements in millimeters
Records	129 specimen rows; 69 males and 60 females
Reconstruction	Combined alternating pages by record order; retained duplicate catalog numbers and values exactly as printed.
